# Maturation of human intestinal epithelium from pluripotency *in vitro*

**DOI:** 10.1101/2021.09.24.460132

**Authors:** Umut Kilik, Qianhui Yu, Rene Holtackers, Makiko Seimiya, Aline Xavier da Silveira dos Santos, Barbara Treutlein, Jason R. Spence, J. Gray Camp

## Abstract

Methods to generate human intestinal tissue from pluripotent stem cells (PSCs) open new inroads into modeling intestine development and disease. However, current protocols require organoid transplantation into an immunocompromised mouse to achieve matured and differentiated epithelial cell states. Inspired by developmental reconstructions from primary tissues, we establish a regimen of inductive cues that enable stem cell maturation and epithelial differentiation entirely *in vitro*. We show that the niche factor Neuregulin1 (NRG1) promotes morphological change from proliferative epithelial cysts to matured epithelial tissue in three-dimensional cultures. Single-cell transcriptome analyses reveal differentiated epithelial cell populations, including diverse secretory and absorptive lineages. Comparison to multi-organ developmental and adult intestinal cell atlases confirm the specificity and maturation state of cell populations. Altogether, this work opens a new direction to use *in vitro* matured epithelium from human PSCs to study human intestinal epithelium development, disease, and evolution in controlled culture environments.
