## Supplementary material for "Maturation of human intestinal epithelium from pluripotency *in vitro*": Table S1 and S2: Table_S1.xlsx

### Sheet: Sheet1
Sample	10x Library Chemistry	Cell Ranger Version	Sequencing ID	Age	Tissue	Individual	Organ	Reference	Accession ID	Gel Type	Media Type	Sex	Cell number	UMI_number_median	Gene_number_median	Percent_mito_median
WENR	Single Cell 3' v3.1	3.0.0	339	11 week	in vitro organoids	NA	in vitro organoids	unpublished	NA	Matrigel	WENR	Female	3173	12802	3824	0.0798413
WENR+NRG1	Single Cell 3' v3.1	3.0.0	340	11 week	in vitro organoids	NA	in vitro organoids	unpublished	NA	Matrigel	WENR+NRG1	Female	3779	11122	3609	0.0886104
